# Tumor cell-intrinsic stress states drive sensitivity to CAR T cell-therapy in pancreatic cancer

**DOI:** 10.1101/2025.07.24.666408

**Authors:** Julia Fröse, Evelyn Chen, Charles A. Whittaker, Paul Leclerc, Sean Doherty, Adam Langenbucher, Jasmine Shao, Riley D. Hellinger, Daniel Goulet, Tuomas Tammela, Francisco J. Sánchez-Rivera, Michael T. Hemann

**Affiliations:** The David H. Koch Institute for Integrative Cancer Research; Cambridge, MA 02142, United States; Department of Biology, Massachusetts Institute of Technology; Cambridge, MA 02142, United States; Cancer Biology and Genetics Program, Sloan Kettering Institute, Memorial Sloan Kettering Cancer Center, New York, New York; David M. Rubenstein Center for Pancreatic Cancer, Memorial Sloan Kettering Cancer Center, New York, New York

## Abstract

Chimeric antigen receptor (CAR) T cell therapy has transformed the treatment of hematologic cancers, but has shown limited efficacy in solid tumors, including pancreatic ductal adenocarcinoma (PDAC). The cellular and molecular factors that influence CAR T cell therapy response remain largely unknown. By integrating modular *in vivo* CRISPR screens with single cell genomics and immunocompetent orthotopic models of PDAC, we uncover oxidative and proteotoxic stress pathways as previously unknown tumor-intrinsic modulators of CAR T cell therapy response. Disruption of stress-regulatory genes, particularly *Keap1* and *Slc33a1*, sensitizes PDAC tumors to CAR T cell killing *in vivo*. Mechanistically, hyperactivation of the *Nrf2* pathway by genetic ablation of the *Keap1* tumor suppressor or endogenous engineering of a clinically observed *Keap1* mutation enhances tumor susceptibility to CAR T cell therapy. Thus, tumor-intrinsic molecular stress phenotypes accompanying malignant tumor progression can induce unexpected cell state-specific vulnerabilities to cell-based immunotherapies. These findings provide a mechanistic molecular foundation to improve the efficacy of CAR T cell therapy in solid malignancies and to better stratify cancer patients by tumor genotype.

**Statement of significance:** CAR T cell therapy remains an unsolved challenge for pancreatic cancer. Factors that influence CAR-T cell therapy response remain largely unknown, in part due to lack of robust and scalable experimental models. By integrating in vivo genetic screens with single cell genomics in an orthotopic, immunocompetent model of pancreatic cancer, we uncover cell-intrinsic stress states as key regulators of CAR T cell response.
