## Supplemental table 2 for "Tumor cell-intrinsic stress states drive sensitivity to CAR T cell-therapy in pancreatic cancer"

### Sheet: Hits
Final validation gene list			Final Library Makeup
Ppp4c			Guide type	# of sgRNAs
Fosl1			244 genes total x 6 sgRNAs/gene	1464
Cenpi			25 neutral olfactory genes = 91 sgRNAs from initial screen	91
Ska2			90 scrambled, non-cutting control guides from initial screen	90
Hsd17b10			213 intergenic cutting control guides from initial screen	213
Rraga			Total number of guides	1858
Wdr4
Raf1
Wdr12
Chaf1b
Cebpz
Sptlc1
Mrpl10
Pik3ca
Ube2l3
Ssbp1
Psma7
Eftud2
Elp3
Cnot9
Oxa1l
Dolpp1
Psma6
Dhx36
Ykt6
Taf8
Coasy
Sec61a1
Aqr
Hdac1
Osbp
Sap18_Sap18b
Vmp1
Xrn2
Rbm22
Ap2s1
Nup88
Mrpl57
Tmem199
Actb
Nop56
Fxn
Pik3r4
Mbtps2
Cenpo
Hmgcs1
Slc33a1
Skp1
Ppil1
Mrpl46
Map2k5
Itgb1
Gfm1
Cdk7
Mrpl39
Srsf10
Alyref
Anapc11
Rae1
Chrna9
Chd4
Pcid2
Arpc4
Rack1
Ears2
Arpc2
Thoc3
Eef1e1
Haus7
Dna2
Nol6
Eef2
Vps4b
Trappc8
Mrps5
Kdsr
Shq1
Vps13d
Naca
Gm10320_Sec61b
Nutf2_Nutf2-ps1_Nutf2-ps2
Pdcd7
Mrpl11
Telo2
Ddx46
Vps29
Pdcd5_Pdcd5-ps
Mcm5
Pop7
Srpr
Tars
Cdan1
Snupn
Tfap4
Dbr1
Rpl27
Wdr18
Rpp14
Elp6
Tubg1
Usp39
Tfrc
Actr2
Stip1
Mrpl13
Fnta
Cnot10
Cenpk
Pafah1b1
Rnf31
Mob4
Bcar1
Rps21
Ppp1cb
Igbp1
Mybbp1a
Wdr70
Mcrs1
Eif4a1
Mrps25
Rrp1
Hyou1
Mat2a
Thoc2
Psma2
Rnaseh1
Taf11
Cmpk1
Gm12571_Lsm6
Arf1
N6amt1
Rps27a
Tefm
Mtg2
Gm14548
Pdpk1
Naa50
Tfdp1
Smc1a
Gatc
Cflar
Ddx3x
Gtf2h2
Mak16
Grb2
Sf3b6
Ilk
Crls1
Dctn1
Mrps16
Ikbkb
Vps36
Taf6
Pkn2
Rpl37a
Prpf38a
Taf2
Sugt1
Sec13
Pan3
Chmp4b
Ndufv1
Cwc15
Supt4a
Ppp1r12a
Gpaa1
Dynll1
Htatsf1
Med8
Pomgnt1
Smarca4
Brk1
Bard1
Ube3a
Mrps21
Elmo2
Hsd17b12
Wdr24
Pigt
Uba6
Pigs
Edc4
Mrps11
Wbp11
Pisd
Pigu
Ap2b1
Auh
B4galt7
Lin54
Ndst1
Mrpl3
Sirpa
Gpat4
Nsd1
Med12
Nf2
Rnf7
Taok1
Med16
Pten
Mgat2
Ube2d2a
Cul5
Cbx1
Ube2f
Nras
Icmt
Nf1
Med13l
Alg3
Pcgf1
Ywhae
Amot
Cdkn2b
Lats2
Eif4g2
Il1r2
Alg10b
Rce1
Pla2g15
Dgat2
Elovl3
Eno4
Rbsn
Reck
H3c10_H3c8
Gm6230_Rps4x
Polr1d
Fdps
Rpl21
Rpl28_Rpl28-ps1
Rrp7a
Ext1
Ltb4r2
Nupl1
Klra10_Klra9
H3f3b
Ldha
Znrd1
Rpl9
Rpl7
Aldoa
Rsl24d1

### Sheet: Control sgRNAs
sgRNA	gene
CGCTTACCGACGGTTCGCGA_CP1360_BRDN0005649337	NO_SITE_10
AGAGGGACGGTAATCGTACG_CP1412_NA	NO_SITE_101
AGTACACGAAATCGCGCGTA_CP1412_NA	NO_SITE_102
CCTCCCTACGTCGCGTATCG_CP1412_NA	NO_SITE_104
GATACCGCACAATACGCGAT_CP1412_NA	NO_SITE_105
GATACGCAATATCGCGCTTA_CP1412_NA	NO_SITE_106
TATCGACGACTATCCGCGAA_CP1412_NA	NO_SITE_108
TCAGCGACGTAAAACGCGAT_CP1412_NA	NO_SITE_109
TGTTCGCCGCGCGTATTACG_CP1412_NA	NO_SITE_110
GAGCGCGTATGCACCGAACG_CP1413_NA	NO_SITE_116
GTTCGCCCGATACTCGACCG_CP1413_NA	NO_SITE_118
ATCCTATCGTCTAGCGCGCC_CP1414_NA	NO_SITE_122
GTTAACGGACCGGTCGCGAA_CP1414_NA	NO_SITE_126
GTTCGCCGTTAACGCGATCT_CP1414_NA	NO_SITE_127
GAATGTACCGCGTATCGCGA_CP1361_BRDN0005651184	NO_SITE_13
TGGCGGGCGCTCGTCGTTAT_CP1414_NA	NO_SITE_130
ACTCAACGTCGACGCGATAG_CP1415_NA	NO_SITE_131
ATGCGAAGTTCGCGCCGTAT_CP1415_NA	NO_SITE_132
ATGCGCGTTCCAATACGTCG_CP1415_NA	NO_SITE_133
GAGCCGTTACGGCGACGATA_CP1415_NA	NO_SITE_137
GATCGATAACGCGTCGCGAA_CP1415_NA	NO_SITE_138
GACTCGTCAATCGACGCGCG_CP1361_BRDN0005651185	NO_SITE_14
TCCCGTCGAACGACCTATCG_CP1415_NA	NO_SITE_140
AGAACGTCGCGCGCGTTAAG_CP1416_NA	NO_SITE_141
CAATGACGCGCGTATCGACC_CP1416_NA	NO_SITE_144
CTGATGTAGTCGACGGCGTA_CP1416_NA	NO_SITE_145
GGTAGACGATACGTTCGCGG_CP1416_NA	NO_SITE_146
GTACCGACGCGTATCGCGTT_CP1416_NA	NO_SITE_147
TTACTCGACGCGCGACGTTA_CP1416_NA	NO_SITE_150
AGGGCGATCGTCGACGTATG_CP1417_NA	NO_SITE_152
CAACATCGGCGAACCGTCGA_CP1417_NA	NO_SITE_153
CATGTTACGCACGCGATACG_CP1417_NA	NO_SITE_154
CTTACGTACGGACGACCCGT_CP1417_NA	NO_SITE_156
GTTCTCGTTCGCGCGTATCG_CP1417_NA	NO_SITE_157
TGTCGGTCGACCGACGATAA_CP1417_NA	NO_SITE_158
TTAAATCGACGTCCGATTCG_CP1417_NA	NO_SITE_159
GGGCGTAATACGCTCGCGTC_CP1361_BRDN0005651187	NO_SITE_16
GGTACGCGAACCGTACGTTA_CP1361_BRDN0005651190	NO_SITE_19
AACCGCTTCGCGACGTAATA_CP1360_BRDN0005649329	NO_SITE_2
GGTGTCGTACGACCGATGTA_CP1361_BRDN0005651191	NO_SITE_20
GTAGTCGCGTACGTTACGTC_CP1362_BRDN0005653036	NO_SITE_21
TAGTCGCGAACGTCGGTCGA_CP1362_BRDN0005653040	NO_SITE_25
TATAGCGCGCGTCGTAACTA_CP1362_BRDN0005653041	NO_SITE_26
TCAATCGACGGTTTACGCGA_CP1362_BRDN0005653042	NO_SITE_27
TCATCGCAATACGCGACGAT_CP1362_BRDN0005653043	NO_SITE_28
TCGCCGTCGACGCGTCGAGT_CP1362_BRDN0005653044	NO_SITE_29
ACCTGATACGTCGTCGCGTA_CP1360_BRDN0005649330	NO_SITE_3
TGTCGCGTATATACGACGCG_CP1363_BRDN0005654893	NO_SITE_38
TTATCGAACCGCGATCGACA_CP1363_BRDN0005654894	NO_SITE_39
AGTCCTACGCGCCGTAACGT_CP1360_BRDN0005649331	NO_SITE_4
TTGCCGTATCGCGTATCGAC_CP1363_BRDN0005654895	NO_SITE_40
CACGTTCGTATCGCCGTTCG_CP1406_BRDN0005685744	NO_SITE_42
CCATCTACGATGCGCGCGAT_CP1406_BRDN0005685745	NO_SITE_43
GCCGAACGGTCGTACCGCGG_CP1406_BRDN0005685737	NO_SITE_45
GCGCCGATCGACCGCGTAAT_CP1406_BRDN0005685738	NO_SITE_46
ATACGCGATGTTACGCCGAT_CP1360_BRDN0005649332	NO_SITE_5
TTCATCGGCGTACCGCCGTT_CP1406_BRDN0005685741	NO_SITE_50
AGTCGTCGATCGATGCGGAC_CP1407_BRDN0005687599	NO_SITE_52
ATGATCGTAACGGTCGCGAT_CP1407_BRDN0005687593	NO_SITE_53
GAACGTTATCCCGTACGATT_CP1407_BRDN0005687590	NO_SITE_54
GCAACGACGTGATACGTCGC_CP1407_BRDN0005687594	NO_SITE_55
GCACGATACGACGCGAGTAG_CP1407_BRDN0005687595	NO_SITE_56
GTTTAGCGGCGAACGCGTAA_CP1407_BRDN0005687591	NO_SITE_57
TCGAATTGCACGTCGCGTAC_CP1407_BRDN0005687596	NO_SITE_59
ATGATCGACGTACCGGCGAA_CP1408_BRDN0005689444	NO_SITE_61
ATTATTCGTCGACGCGACGT_CP1408_BRDN0005689445	NO_SITE_62
CTTGTTCGCGTTATCGCCCG_CP1408_BRDN0005689446	NO_SITE_63
GCATATTCGCGCGTCGTATA_CP1408_BRDN0005689447	NO_SITE_64
GGTCGACGTGACTACGCGTA_CP1408_BRDN0005689449	NO_SITE_66
GTCTACGCTCGATACGCCGA_CP1408_BRDN0005689451	NO_SITE_68
TACCGCGCTTATCGAGTCGT_CP1408_BRDN0005689453	NO_SITE_70
AAGGCGAATCGCGACGCAAT_CP1409_BRDN0005691302	NO_SITE_71
ACCGTATAACGCGTCGTATA_CP1409_BRDN0005691304	NO_SITE_73
ATCAAACCGTATCGCGCCGT_CP1409_BRDN0005691305	NO_SITE_74
CTGGCGATTCGACGCGTATC_CP1409_BRDN0005691306	NO_SITE_75
GCTCGGAGTCGCGTAATTCG_CP1409_BRDN0005691299	NO_SITE_78
TTCTTACGCGGCACGACCGT_CP1409_BRDN0005691301	NO_SITE_80
ACCATCGCCTATACCGTACG_CP1410_NA	NO_SITE_81
AGGGTCGATACCCGTACGAC_CP1410_NA	NO_SITE_83
AGTATTACGCGCGACGAGCG_CP1410_NA	NO_SITE_84
ATACGCGATTCGGCCGTTTA_CP1410_NA	NO_SITE_85
GGTACGTTTCGCGACTAGCG_CP1410_NA	NO_SITE_86
GTTACCGCGTCGATTGACGA_CP1410_NA	NO_SITE_87
TCCCCCGTCGAACGCGGTTA_CP1410_NA	NO_SITE_89
CCGAACGGCCGTCGTACGTC_CP1360_BRDN0005649336	NO_SITE_9
CCGCGACGACGTATCGATAC_CP1411_NA	NO_SITE_93
GACCGTGCCGTTCGTACGAT_CP1411_NA	NO_SITE_94
GATGACGCGTCGTATCGATA_CP1411_NA	NO_SITE_95
GCGCGCTCGTATTCCGTACG_CP1411_NA	NO_SITE_96
GTTTAACGGTAGTCGTAACG_CP1411_NA	NO_SITE_97
AATGGCACTAGACCATTATG_CP1411_NA	Olfr1022
CAAGCTAGCATGATAAGAGG_CP1411_NA	Olfr1022
GAATCCAGCAACAACAAACA_CP1411_NA	Olfr1022
TGATCAGCACAATCATACAC_CP1411_NA	Olfr1022
AAGCTAGCATGATCAGAGGG_CP1411_NA	Olfr1023
AATGGCACTAGACCGTTATG_CP1411_NA	Olfr1023
GAAGCATCCAGCATAGGAAA_CP1411_NA	Olfr1023
TGGCCAAGGAAGAAATACAT_CP1411_NA	Olfr1023
AAGCTGAAAGCAGATTCCTG_CP1363_BRDN0005654825	Olfr1044
ACTCAGCTGTCATAAAGGCT_CP1363_BRDN0005654824	Olfr1044
TGTGGGCCTCACAGATCGCG_CP1363_BRDN0005654822	Olfr1044
TTGCATCTGTTCTAATGACT_CP1363_BRDN0005654823	Olfr1044
AAAGTCAACTACCATTTGTG_CP1411_NA	Olfr1086
ATACATAAGAGGGTTGTGAA_CP1411_NA	Olfr1086
GAGGAGAAGCTGATTGAAGT_CP1411_NA	Olfr1086
TTTACATGCTGTTATTCACA_CP1411_NA	Olfr1086
CACTGTGAACATGTCTAGCA_CP1413_NA	Olfr1151
CAGGAGAGCAGGTAAAGTGG_CP1413_NA	Olfr1151
GATTGGCCCAAAAATGCTGG_CP1413_NA	Olfr1151
GTGTCTACTGCTAGCAGTAA_CP1413_NA	Olfr1151
AAGGTCCACCAAGACCTTTG_CP1414_NA	Olfr1423
ACAAAACAAGACATAAGACC_CP1414_NA	Olfr1423
CGTGTGCAGACGGGACTCAA_CP1414_NA	Olfr1423
GCGGTGCACAGCCCTCATCG_CP1414_NA	Olfr1423
AAGATCCACAAGAACCTTGG_CP1414_NA	Olfr1424
GATGGCTCTAGATCGATACG_CP1414_NA	Olfr1424
GCAAGCAAGTTTGATGACCT_CP1414_NA	Olfr1424
AAGGTCTACCAGAACCTTGG_CP1417_NA	Olfr1426
ATGTGACCATCATGAGCAGA_CP1417_NA	Olfr1426
AAAGTAAAAGACAGAACCTG_CP1362_BRDN0005652981	Olfr1496
AAGATGTATATCCAAACCAA_CP1362_BRDN0005652982	Olfr1496
GCAGGAAAGTTTGATCAGAG_CP1362_BRDN0005652980	Olfr1496
GGCCAGAAGAGTATGTGTCA_CP1362_BRDN0005652983	Olfr1496
ACTCTGTAGAACCCAAGCCA_CP1411_NA	Olfr270
AGTGCAAACAGTCTTGACAA_CP1411_NA	Olfr270
ATGTACTTGATAATCCTCCT_CP1411_NA	Olfr270
GAATGTGCTTATCATGACAG_CP1411_NA	Olfr270
ATGATGATGGAGTATCTCAG_CP1417_NA	Olfr273
TATCAGCACATGCTAGCTTG_CP1417_NA	Olfr273
TGCAAACATCCCTTGCCATG_CP1417_NA	Olfr273
TTAGGCTCACCAATGTTGAA_CP1417_NA	Olfr273
GGCAATCAGTGTGAAGAGGA_CP1408_BRDN0005689346	Olfr318
GTCTTCGGTCCAGCCTGATG_CP1408_BRDN0005689345	Olfr318
TTGGACTGCACAGCCCAGAA_CP1408_BRDN0005689344	Olfr318
AAAGGAGGAGACAAATCCTG_CP1408_BRDN0005689348	Olfr328
AGGAGAGCTTTGTGACAGCA_CP1408_BRDN0005689350	Olfr328
CCGGGATCCACAGATTGGGA_CP1408_BRDN0005689349	Olfr328
TTCCTGTACCTGTCAATAGG_CP1408_BRDN0005689351	Olfr328
AGCATTAATGCACAAAGTTG_CP1360_BRDN0005649301	Olfr354
AGGAAGATGCCAAATAGAAG_CP1360_BRDN0005649302	Olfr354
GAGCTGATGATCATTACCAT_CP1360_BRDN0005649300	Olfr354
TTGACTCTGGGTATAAATGT_CP1360_BRDN0005649303	Olfr354
AAAAGAACTGAGTCAAACAG_CP1407_BRDN0005687486	Olfr362
ATGAACCAACAGCTGTGGCA_CP1407_BRDN0005687487	Olfr362
GCATCTCCAGCCCAACACAG_CP1407_BRDN0005687488	Olfr362
TGAATCGACAAATTTGTGCC_CP1407_BRDN0005687489	Olfr362
AACACATGTCTACAAATGAG_CP1417_NA	Olfr39
CAATAATATCGCATTATATG_CP1417_NA	Olfr39
CATTAATAGACTATGAAACA_CP1417_NA	Olfr39
TAAAAAAATAGACTTGAGTG_CP1417_NA	Olfr39
GAATGAACTACACTATACAG_CP1415_NA	Olfr402
GACCAAGAGCCGAACCAACA_CP1415_NA	Olfr402
TGGGCCACAGAAGTGAAGTG_CP1415_NA	Olfr402
ACACATTGGGAATCATCCCA_CP1415_NA	Olfr419
ACGGCTGGCATAATGAAGTG_CP1415_NA	Olfr419
GATACAAGGCTAAGTGAACT_CP1415_NA	Olfr419
GTCCAAAAAGGTATCCACTC_CP1415_NA	Olfr419
AGGATGCTGGAATGTCTGAG_CP1407_BRDN0005687494	Olfr582
ATGTGCTCACAGTAAGACTG_CP1407_BRDN0005687495	Olfr582
ACTGGGGAATGATCTTGTTG_CP1407_BRDN0005687498	Olfr584
GATAGCCACATAACGGTCCA_CP1407_BRDN0005687500	Olfr584
TGATGACTGCAGATGTGGTG_CP1407_BRDN0005687499	Olfr584
AGATAGAATGATATCAGCAA_CP1406_BRDN0005685696	Olfr618
ATCGACTCAATTATTGTGGG_CP1406_BRDN0005685697	Olfr618
CGTGTGCATCTTCTAATCCT_CP1406_BRDN0005685699	Olfr618
TCCAGCTTGAAACCAAAAGA_CP1406_BRDN0005685698	Olfr618
GAGCCATGTGGTCTGCACGG_CP1406_BRDN0005685648	Olfr713
GGTCATATGCCATGGTGGCA_CP1406_BRDN0005685651	Olfr713
GTAGGGAAGAGAAGCTCATG_CP1406_BRDN0005685649	Olfr713
GTTGGGGACTCTGATTGCGC_CP1406_BRDN0005685650	Olfr713
AATGGCATAGACCTCAAACC_CP1406_BRDN0005685647	Olfr714
ACCCAATCATCATGAACCAA_CP1406_BRDN0005685644	Olfr714
CATATGCCATGGTGGCGAGG_CP1406_BRDN0005685645	Olfr714
GAGCCATGTGGTCTGCACAG_CP1406_BRDN0005685646	Olfr714
ACTCTAGCATCATGACATGG_CP1415_NA	Olfr715
GAACAAGGAACATGAGAAGT_CP1415_NA	Olfr715
GGAGAATCACAACCCCCATG_CP1415_NA	Olfr715
CAAAAGACATCACTGTCAGG_CP1407_BRDN0005687504	Olfr91
CACAACCACAAGAATAACAC_CP1407_BRDN0005687503	Olfr91
TTAAAGATGGGACTTCACAC_CP1407_BRDN0005687502	Olfr91
TTGAAGCAGTCCCATCATCC_CP1407_BRDN0005687505	Olfr91
AACATAGTAACACAACAAAG_CP1360_BRDN0005648528	ONE_INTERGENIC_SITE_1
AATTGACATCTGTACGACCC_CP1407_BRDN0005687589	ONE_INTERGENIC_SITE_101
ACCCGTAGGTACTCAAGCTA_CP1407_BRDN0005687586	ONE_INTERGENIC_SITE_102
ACTGTCTACCGTAATATGTC_CP1407_BRDN0005687580	ONE_INTERGENIC_SITE_103
ACTTAAGCTAGCCTCGAGCA_CP1407_BRDN0005687588	ONE_INTERGENIC_SITE_104
ATAAGTAGTATCTATCGAAG_CP1407_BRDN0005687583	ONE_INTERGENIC_SITE_105
CATAGCACGTGAAAACGACG_CP1407_BRDN0005687585	ONE_INTERGENIC_SITE_106
GAGGTCCGGACTTTGAATCG_CP1407_BRDN0005687578	ONE_INTERGENIC_SITE_109
CCTCCCTGTTTAATCGACTT_CP1360_BRDN0005649318	ONE_INTERGENIC_SITE_11
GGAGTGACGCCTCCTAAACT_CP1407_BRDN0005687579	ONE_INTERGENIC_SITE_111
TAACAAATAGGTAGCCGATC_CP1407_BRDN0005687571	ONE_INTERGENIC_SITE_113
TAATTTAAACCTTCTCGTCG_CP1407_BRDN0005687581	ONE_INTERGENIC_SITE_114
TGGGAATCAAACTCCGTCAG_CP1407_BRDN0005687587	ONE_INTERGENIC_SITE_115
TGTGAGACAATCGCCTAATG_CP1407_BRDN0005687573	ONE_INTERGENIC_SITE_116
TTTGCAATTTCGATGCGCAA_CP1407_BRDN0005687574	ONE_INTERGENIC_SITE_117
AAAGCGCAGTTCTCATAAGT_CP1408_BRDN0005689435	ONE_INTERGENIC_SITE_118
AATAATATCTCTGCCGTAGG_CP1408_BRDN0005689424	ONE_INTERGENIC_SITE_119
ACCCATCGTGCAAAGCGACT_CP1408_BRDN0005689433	ONE_INTERGENIC_SITE_120
AGGCTTGGCGACACGCACTT_CP1408_BRDN0005689434	ONE_INTERGENIC_SITE_121
AGGGCATTCTGCTTCGATGA_CP1408_BRDN0005689427	ONE_INTERGENIC_SITE_122
AGTCGGGTTGGGCCTACGAG_CP1408_BRDN0005689436	ONE_INTERGENIC_SITE_123
CATAGGCGACCCATTGACTC_CP1408_BRDN0005689429	ONE_INTERGENIC_SITE_124
CCTACAGGTTAATCCGGTAA_CP1408_BRDN0005689428	ONE_INTERGENIC_SITE_126
CTGACCTCCATGTGCGACAG_CP1408_BRDN0005689443	ONE_INTERGENIC_SITE_127
GTGCTAAGACACCTCCGTCT_CP1408_BRDN0005689441	ONE_INTERGENIC_SITE_130
GTTCCACAAGCCTGTCGTAA_CP1408_BRDN0005689432	ONE_INTERGENIC_SITE_132
TCAAAAGGGATGAACGCGAG_CP1408_BRDN0005689440	ONE_INTERGENIC_SITE_134
TGAGGTCCATGAGTAATCGT_CP1408_BRDN0005689425	ONE_INTERGENIC_SITE_136
AAATATGGCAAAATCGTGAG_CP1409_BRDN0005691283	ONE_INTERGENIC_SITE_138
AATATAAGATATCGGGCATA_CP1409_BRDN0005691291	ONE_INTERGENIC_SITE_139
CTCTGCGCCCGTGTTAAACG_CP1360_BRDN0005649324	ONE_INTERGENIC_SITE_14
AGAGCAAACTGTTGATCGTA_CP1409_BRDN0005691288	ONE_INTERGENIC_SITE_140
AGGCAACGGTGTACTATCCA_CP1409_BRDN0005691289	ONE_INTERGENIC_SITE_141
ATGGGGGAGTATCCTATATG_CP1409_BRDN0005691296	ONE_INTERGENIC_SITE_142
CCATAGCCAGTAATCAATAC_CP1409_BRDN0005691290	ONE_INTERGENIC_SITE_144
GTGACACTTCAGTACGTGAC_CP1409_BRDN0005691287	ONE_INTERGENIC_SITE_149
GTGCCATACTCGATTCAAAG_CP1409_BRDN0005691280	ONE_INTERGENIC_SITE_150
TTAGCTATAAGACCAATATC_CP1409_BRDN0005691286	ONE_INTERGENIC_SITE_155
TTCCCATGATCCAATTTACG_CP1409_BRDN0005691285	ONE_INTERGENIC_SITE_156
AGAAGGTACACGTTAGTGGT_CP1410_NA	ONE_INTERGENIC_SITE_158
CAGAACACAACAATCGGTTA_CP1410_NA	ONE_INTERGENIC_SITE_159
GAATCGATGGCACCCAATTG_CP1360_BRDN0005649323	ONE_INTERGENIC_SITE_16
CCAACCCTTACGTTACCATC_CP1410_NA	ONE_INTERGENIC_SITE_161
CCTCAGGAGTTAAATCGAAT_CP1410_NA	ONE_INTERGENIC_SITE_162
CTGCGGTCTAGTAACTGTAG_CP1410_NA	ONE_INTERGENIC_SITE_164
GAAGGTGCGACCTAGTGTAA_CP1410_NA	ONE_INTERGENIC_SITE_166
GCTTAATTGATTCCCGCTTG_CP1410_NA	ONE_INTERGENIC_SITE_168
GTGGAGCCTGTGTACGCGTG_CP1410_NA	ONE_INTERGENIC_SITE_170
GTTGATTTACCCATTAGCTA_CP1410_NA	ONE_INTERGENIC_SITE_171
GTTGCATATAGCGATTGCTC_CP1410_NA	ONE_INTERGENIC_SITE_172
TAAATGGCATGACACGTTAG_CP1410_NA	ONE_INTERGENIC_SITE_173
TTCCAGCCTGAATATCGCCT_CP1410_NA	ONE_INTERGENIC_SITE_176
TTGGACCCCGATACACCAGT_CP1410_NA	ONE_INTERGENIC_SITE_177
ACAGTCATCACGCCCTGATG_CP1411_NA	ONE_INTERGENIC_SITE_179
TCATCTTGGAGCATTACGCC_CP1360_BRDN0005649317	ONE_INTERGENIC_SITE_18
ACTCTTCAGTGCAATACCCC_CP1411_NA	ONE_INTERGENIC_SITE_180
AGAATGAAGCATAACGGATG_CP1411_NA	ONE_INTERGENIC_SITE_182
AGCGTCAACATACTTGTACC_CP1411_NA	ONE_INTERGENIC_SITE_183
AGGTTTATAGGCGTAGTAAG_CP1411_NA	ONE_INTERGENIC_SITE_184
ATCATGTCTGATCGAGTTAG_CP1411_NA	ONE_INTERGENIC_SITE_185
TGACTTAGTCGCAACTACCG_CP1360_BRDN0005649312	ONE_INTERGENIC_SITE_19
CTGAGTTGCCAAGTCGGATG_CP1411_NA	ONE_INTERGENIC_SITE_190
GAGTAGTATTTCGTACCCCA_CP1411_NA	ONE_INTERGENIC_SITE_192
TAAGGTCCCATCATTATCGT_CP1411_NA	ONE_INTERGENIC_SITE_194
TGTATGAAGGTCTAGCCGTA_CP1411_NA	ONE_INTERGENIC_SITE_196
TTGTGACGATCACCTAGGTC_CP1411_NA	ONE_INTERGENIC_SITE_197
AAGCCGGCCCTAGTGTATAG_CP1412_NA	ONE_INTERGENIC_SITE_198
AAGAGGAGCGAATACCGATA_CP1360_BRDN0005649321	ONE_INTERGENIC_SITE_2
TGAGTACCCGAGTCGACGCT_CP1360_BRDN0005649326	ONE_INTERGENIC_SITE_20
ACAGGGTGCTAATTTAACAT_CP1412_NA	ONE_INTERGENIC_SITE_200
AGATCACAAAAACGTAGGCC_CP1412_NA	ONE_INTERGENIC_SITE_201
ATCACTAGGTCCAATTGTGC_CP1412_NA	ONE_INTERGENIC_SITE_202
ATTGTTCCGAGCAAGACATA_CP1412_NA	ONE_INTERGENIC_SITE_203
CAAACCTCACAAGTCGACAA_CP1412_NA	ONE_INTERGENIC_SITE_204
CAATCCTGCCGCATTGAACG_CP1412_NA	ONE_INTERGENIC_SITE_205
CACTCCTATTATGTGCCGGC_CP1412_NA	ONE_INTERGENIC_SITE_206
CTACGGGTATAACCTGACCT_CP1412_NA	ONE_INTERGENIC_SITE_207
GATAGTTGCTAGGACGGTAA_CP1412_NA	ONE_INTERGENIC_SITE_208
GCAGCTCTAGCTAGCCGTCT_CP1412_NA	ONE_INTERGENIC_SITE_209
GGAGAGTCAATCGTTGACCA_CP1412_NA	ONE_INTERGENIC_SITE_210
GTCTGAATCGCATGCACTAG_CP1412_NA	ONE_INTERGENIC_SITE_212
GTGGGTTCCTTAGCCCGATG_CP1412_NA	ONE_INTERGENIC_SITE_213
TCCTATCAGACATTGCCGCT_CP1412_NA	ONE_INTERGENIC_SITE_215
TCTACCAGGGTCATCCCATG_CP1412_NA	ONE_INTERGENIC_SITE_216
TTTGAATACCAATACGACAG_CP1412_NA	ONE_INTERGENIC_SITE_217
AACCCAACAAGTTTGATCGC_CP1413_NA	ONE_INTERGENIC_SITE_218
TGCCTTAGGATCGACGGAAG_CP1360_BRDN0005649311	ONE_INTERGENIC_SITE_22
AATGTTCGGAGCTATAGACT_CP1413_NA	ONE_INTERGENIC_SITE_220
AGTCCAACAGTACTAACCGG_CP1413_NA	ONE_INTERGENIC_SITE_221
AGTCCCGTGTGACTAAACCA_CP1413_NA	ONE_INTERGENIC_SITE_222
ATATTGAATTGTCCGATAGG_CP1413_NA	ONE_INTERGENIC_SITE_223
ATCCGCCCACCACTAGGGTA_CP1413_NA	ONE_INTERGENIC_SITE_224
ATTTGATTGGAACGTAGGAG_CP1413_NA	ONE_INTERGENIC_SITE_225
CACTTAAAACCTCGTAGCGG_CP1413_NA	ONE_INTERGENIC_SITE_227
CATTAACCTTTAATAACCGG_CP1413_NA	ONE_INTERGENIC_SITE_228
AAGCCATCGAACTTCAATCG_CP1361_BRDN0005651167	ONE_INTERGENIC_SITE_23
CCTAACTAGTGTCGTGACTC_CP1413_NA	ONE_INTERGENIC_SITE_231
CTGTCATTTAACTAGAGCGT_CP1413_NA	ONE_INTERGENIC_SITE_232
GAGTTGCAAGAATTCGAGAG_CP1413_NA	ONE_INTERGENIC_SITE_234
GCAGCCACCTAACCGACACT_CP1413_NA	ONE_INTERGENIC_SITE_235
TACTTAAGTTGATCGAATCT_CP1413_NA	ONE_INTERGENIC_SITE_236
TGACTGGTCGTTAATATAGT_CP1413_NA	ONE_INTERGENIC_SITE_237
ACAGACGATTCGAAACTCAC_CP1414_NA	ONE_INTERGENIC_SITE_238
ATGGCATGGGTAGTCGCATG_CP1414_NA	ONE_INTERGENIC_SITE_239
CAGTCAGATAGGCATCCGAT_CP1414_NA	ONE_INTERGENIC_SITE_240
CGGTGATTGTGTTGTCTGCG_CP1414_NA	ONE_INTERGENIC_SITE_242
CTTCTAGATGCTACGTCTTG_CP1414_NA	ONE_INTERGENIC_SITE_243
CTTGTAGTAATCACTACTAG_CP1414_NA	ONE_INTERGENIC_SITE_244
GCAGAGCTATCCTTATCGTG_CP1414_NA	ONE_INTERGENIC_SITE_246
GCAGCACGGATCAGTTACTG_CP1414_NA	ONE_INTERGENIC_SITE_247
GCTCACCACCATGACGATTG_CP1414_NA	ONE_INTERGENIC_SITE_248
GCTGGGTCGCTAGACACACG_CP1414_NA	ONE_INTERGENIC_SITE_249
ACTAGGCCACCATATCGCTC_CP1361_BRDN0005651178	ONE_INTERGENIC_SITE_25
GGAATGTTATGCACGGTCTA_CP1414_NA	ONE_INTERGENIC_SITE_250
GGCTGGAATGCACTCGTGGC_CP1414_NA	ONE_INTERGENIC_SITE_251
TAATAAGTTTCACTCGATGT_CP1414_NA	ONE_INTERGENIC_SITE_252
TAGTCATTACCCTTCGTGAT_CP1414_NA	ONE_INTERGENIC_SITE_255
TCATGGTAGAAGTACGTGGT_CP1414_NA	ONE_INTERGENIC_SITE_256
TGATTCACTACTGACGGGCC_CP1414_NA	ONE_INTERGENIC_SITE_257
TTCTAGGCTATATTGATCGG_CP1414_NA	ONE_INTERGENIC_SITE_258
TTTGCCCATAACCCGAATGC_CP1414_NA	ONE_INTERGENIC_SITE_259
AAAACTCAAGACGTATCCAC_CP1415_NA	ONE_INTERGENIC_SITE_260
AAAGGCAACGAAAACGACAG_CP1415_NA	ONE_INTERGENIC_SITE_261
AGACACCCCACGCTGATGAC_CP1415_NA	ONE_INTERGENIC_SITE_265
AGATGCACAATCGCTCCATT_CP1415_NA	ONE_INTERGENIC_SITE_266
AGGACCTAAGCGCTATACCT_CP1361_BRDN0005651172	ONE_INTERGENIC_SITE_27
CCAACTAGTGATACCCATAT_CP1415_NA	ONE_INTERGENIC_SITE_270
GAACAGCTTTATCGCAACTG_CP1415_NA	ONE_INTERGENIC_SITE_271
GTCAAGTGTGGCGCTCAACA_CP1415_NA	ONE_INTERGENIC_SITE_272
GTTACAGATTTATGCGACTG_CP1415_NA	ONE_INTERGENIC_SITE_273
GTTTGGGTCTAAACGGACAT_CP1415_NA	ONE_INTERGENIC_SITE_275
TACATTCTGTGAGGTCCGTA_CP1415_NA	ONE_INTERGENIC_SITE_276
CAAGCTCTTAGGCCCGTGAT_CP1361_BRDN0005651168	ONE_INTERGENIC_SITE_28
AATTCATGAATAATAGTCGA_CP1416_NA	ONE_INTERGENIC_SITE_280
AATTGCTAATATCACCGAGT_CP1416_NA	ONE_INTERGENIC_SITE_281
CACGAGAACCCGTCTAACAT_CP1416_NA	ONE_INTERGENIC_SITE_285
CCTAACTCCTAATGACTCGC_CP1416_NA	ONE_INTERGENIC_SITE_286
GAGACCTCTATCACAACGAT_CP1416_NA	ONE_INTERGENIC_SITE_288
GAGCCATGGCCCTAACGATG_CP1416_NA	ONE_INTERGENIC_SITE_289
GCTCACCCTTGTACGTACCA_CP1416_NA	ONE_INTERGENIC_SITE_290
GGATTGACCACTTTCAATAG_CP1416_NA	ONE_INTERGENIC_SITE_291
GGCTACCTAGAATCGCAATG_CP1416_NA	ONE_INTERGENIC_SITE_292
GGTCAACCTTTGGGTCGACA_CP1416_NA	ONE_INTERGENIC_SITE_293
TGGTACCTGATGACCAATCT_CP1416_NA	ONE_INTERGENIC_SITE_298
TGTCCGTCATTAACATACCA_CP1416_NA	ONE_INTERGENIC_SITE_299
AGTTGTCAGTCGTTCGATCA_CP1360_BRDN0005649315	ONE_INTERGENIC_SITE_3
CTAACCGAGGCGGCTAGTAT_CP1361_BRDN0005651175	ONE_INTERGENIC_SITE_30
AAAATTCTATAGGTGCACTC_CP1417_NA	ONE_INTERGENIC_SITE_300
AAGCTAAAGGCTACATCCGT_CP1417_NA	ONE_INTERGENIC_SITE_301
ACAAATATGTTCTACACTCG_CP1417_NA	ONE_INTERGENIC_SITE_302
ACAAGCTCTCACTAGCCGTA_CP1417_NA	ONE_INTERGENIC_SITE_303
AGCACAGCAGTACTTCGTTG_CP1417_NA	ONE_INTERGENIC_SITE_305
AGTGGATTGTGAACGACTCC_CP1417_NA	ONE_INTERGENIC_SITE_306
ATTTCAGTACACATTACCCC_CP1417_NA	ONE_INTERGENIC_SITE_307
GAGACCTGATATGGGCGTAA_CP1417_NA	ONE_INTERGENIC_SITE_309
CTAGTCGCATCGAATCTGCC_CP1361_BRDN0005651169	ONE_INTERGENIC_SITE_31
GGCCTCGTGTAGTTAACCCT_CP1417_NA	ONE_INTERGENIC_SITE_311
TAATCACTCCTATATTGTCG_CP1417_NA	ONE_INTERGENIC_SITE_312
TCAGGCTATTCGAGAATTCG_CP1417_NA	ONE_INTERGENIC_SITE_313
TGTGCACGATGGTTGCAACC_CP1417_NA	ONE_INTERGENIC_SITE_316
TGTGTGCTACGGGTATCAAA_CP1417_NA	ONE_INTERGENIC_SITE_317
TTCTAGTATTAGTCTATGGC_CP1417_NA	ONE_INTERGENIC_SITE_319
CTGTATTAATCGTTACGGGT_CP1361_BRDN0005651171	ONE_INTERGENIC_SITE_32
TTTCTCAATTCATACACGTA_CP1417_NA	ONE_INTERGENIC_SITE_320
GAGCGAATGGATCGCCTCCT_CP1361_BRDN0005651165	ONE_INTERGENIC_SITE_33
GAGGCACGTGCATATATCGT_CP1361_BRDN0005651181	ONE_INTERGENIC_SITE_34
GGAACCGACGAAGATTCGGT_CP1361_BRDN0005651163	ONE_INTERGENIC_SITE_36
GTATCCGTAGTAGTACGACT_CP1361_BRDN0005651176	ONE_INTERGENIC_SITE_37
GTCCTCAGAAAAGCGATCGC_CP1361_BRDN0005651174	ONE_INTERGENIC_SITE_38
GTGACCCTGGCAATTGCGAT_CP1361_BRDN0005651164	ONE_INTERGENIC_SITE_39
ATAGGTCACCTACGACCCGT_CP1360_BRDN0005649320	ONE_INTERGENIC_SITE_4
TGCCCGTGGTCGATTCAGGC_CP1361_BRDN0005651170	ONE_INTERGENIC_SITE_40
AATTATGCCTAAAACGTGTA_CP1362_BRDN0005653029	ONE_INTERGENIC_SITE_42
AATTTAGGACGGCTTATTCG_CP1362_BRDN0005653035	ONE_INTERGENIC_SITE_43
ACAGCGGACTAATCCCCTGA_CP1362_BRDN0005653030	ONE_INTERGENIC_SITE_44
ATATGTTCTACACTCGTGGT_CP1362_BRDN0005653020	ONE_INTERGENIC_SITE_45
CAGTATCCACTATTCGGCCA_CP1362_BRDN0005653028	ONE_INTERGENIC_SITE_47
CCCCACACGGTGCGGAACCA_CP1362_BRDN0005653033	ONE_INTERGENIC_SITE_48
ATCCGTCCGTATAATTGGCG_CP1360_BRDN0005649308	ONE_INTERGENIC_SITE_5
CTCTACCTAAGGCGCGGGTG_CP1362_BRDN0005653017	ONE_INTERGENIC_SITE_51
CTTCAGTCTCCGTACTGTCG_CP1362_BRDN0005653034	ONE_INTERGENIC_SITE_52
GATGGCCCTAGGATTAACGT_CP1362_BRDN0005653016	ONE_INTERGENIC_SITE_54
GTAATTGGATATTACGAGCA_CP1362_BRDN0005653026	ONE_INTERGENIC_SITE_56
TAAAGGGTTGCCATCGTAAG_CP1362_BRDN0005653025	ONE_INTERGENIC_SITE_57
TATAAAGGCGTACTAACGAC_CP1362_BRDN0005653018	ONE_INTERGENIC_SITE_58
TGTAAACCAATACTATCGGG_CP1362_BRDN0005653023	ONE_INTERGENIC_SITE_59
ATCTGTCTAACATTACGACC_CP1360_BRDN0005649322	ONE_INTERGENIC_SITE_6
AAAACTCGTGCAACCGTGGG_CP1363_BRDN0005654876	ONE_INTERGENIC_SITE_61
AATTAAAGAAGTCTCGAATC_CP1363_BRDN0005654874	ONE_INTERGENIC_SITE_62
AGACCCAGTCCACGACGCTA_CP1363_BRDN0005654877	ONE_INTERGENIC_SITE_64
AGCCATCCATTGGACGTCAC_CP1363_BRDN0005654878	ONE_INTERGENIC_SITE_66
AGTCCACTTTAGCACGTCCA_CP1363_BRDN0005654886	ONE_INTERGENIC_SITE_68
ATGCTCACGATGACCGTAAG_CP1360_BRDN0005649327	ONE_INTERGENIC_SITE_7
GCGTACAGAACCGCGAGCAC_CP1363_BRDN0005654873	ONE_INTERGENIC_SITE_72
GTCAGTTGCTTCAACGTAAG_CP1363_BRDN0005654889	ONE_INTERGENIC_SITE_73
TCAGCAAGAGTATCCGGACT_CP1363_BRDN0005654881	ONE_INTERGENIC_SITE_75
TCAGGGGGAACGTATACACT_CP1363_BRDN0005654883	ONE_INTERGENIC_SITE_76
TTGGCCTAAGGCGATACCTA_CP1363_BRDN0005654879	ONE_INTERGENIC_SITE_79
ATGGCTCTATTGATCCGTTG_CP1360_BRDN0005649314	ONE_INTERGENIC_SITE_8
ACTTAAATCAGATCGCCGCT_CP1406_BRDN0005685720	ONE_INTERGENIC_SITE_80
AGAGAATCTCGATTGACCCG_CP1406_BRDN0005685735	ONE_INTERGENIC_SITE_81
AGCACACGTGACTCACGCTC_CP1406_BRDN0005685731	ONE_INTERGENIC_SITE_83
ATCAAGCTATCGCAAAGAGT_CP1406_BRDN0005685719	ONE_INTERGENIC_SITE_85
ATGAACAGTACCTTCGTGTA_CP1406_BRDN0005685732	ONE_INTERGENIC_SITE_86
CCCTCGGTAGACCCATCGAA_CP1406_BRDN0005685727	ONE_INTERGENIC_SITE_88
GAACATAGGCACGCCGACTG_CP1406_BRDN0005685726	ONE_INTERGENIC_SITE_89
GAGCATAAAGCTAACGCACG_CP1406_BRDN0005685725	ONE_INTERGENIC_SITE_90
GGTAAATGTACGTCGCCCAG_CP1406_BRDN0005685724	ONE_INTERGENIC_SITE_92
GGTAAGCTGTAGTATGCGAT_CP1406_BRDN0005685718	ONE_INTERGENIC_SITE_93
GGTTGCAAGGGACTCGATCC_CP1406_BRDN0005685717	ONE_INTERGENIC_SITE_94
TCAAGATAGAATTACGACAA_CP1406_BRDN0005685722	ONE_INTERGENIC_SITE_95
TTGTTGAAATGAGTCGCTCC_CP1406_BRDN0005685721	ONE_INTERGENIC_SITE_98
AAGTTGGCGGTTAATAATCC_CP1407_BRDN0005687572	ONE_INTERGENIC_SITE_99
