## Supplemental table 3 for "Tumor cell-intrinsic stress states drive sensitivity to CAR T cell-therapy in pancreatic cancer"

### Sheet: Gene_Metabolic_Annotation
Gene	Classification	Primary Function	Primary Source(s)
Alg10b	Core metabolic	N-linked glycosylation enzyme	KEGG Glycosylation, Reactome
Alg3	Core metabolic	N-linked glycosylation enzyme	KEGG Glycosylation, Reactome
Fxn	Core metabolic	Mitochondrial Fe-S cluster biogenesis	KEGG, Reactome
Hmgcs1	Core metabolic	Mevalonate / cholesterol biosynthesis	KEGG, Reactome
Pigs	Core metabolic	GPI-anchor biosynthesis	KEGG
Slc33a1	Core metabolic	ER acetyl-CoA transporter	KEGG, Reactome
Sptlc1	Core metabolic	Sphingolipid biosynthesis	KEGG, Reactome
Ap2s1	Metabolism-adjacent	Endocytosis of nutrient transporters	Reactome
Dhx36	Metabolism-adjacent	RNA metabolism, mitochondrial transcripts	GO
Gtf2h2	Metabolism-adjacent	Transcription/DNA repair under metabolic stress	Reactome
Rce1	Metabolism-adjacent	CAAX protein processing (prenylation)	KEGG
Tfdp1	Metabolism-adjacent	Cell-cycle–metabolism coupling	Reactome
Vmp1	Metabolism-adjacent	Autophagy, lipid homeostasis	Reactome
Vps29	Metabolism-adjacent	Endosomal recycling, nutrient transport	Reactome
Wdr24	Metabolism-adjacent	mTORC1 nutrient sensing	Reactome
Xrn2	Metabolism-adjacent	RNA turnover affecting metabolic genes	GO
Cdkn2b	Non-metabolic (cell cycle)	CDK inhibitor	KEGG
Dynll1	Non-metabolic (cytoskeleton)	Dynein light chain	GO
Hdac1	Non-metabolic (epigenetic)	Chromatin modification	GO
Ube2f	Non-metabolic (PTM)	NEDD8 conjugation enzyme	GO
Ikbkb	Non-metabolic (signaling)	NF-kB signaling kinase	KEGG
Lats2	Non-metabolic (signaling)	Hippo kinase	KEGG
Nf2	Non-metabolic (signaling)	Hippo pathway regulator	KEGG
Nras	Non-metabolic (signaling)	MAPK pathway GTPase	KEGG
Pten	Non-metabolic (signaling)	PI3K/AKT pathway regulator	KEGG, Reactome
Taok1	Non-metabolic (signaling)	Stress-activated kinase	KEGG, Reactome
Med13l	Non-metabolic (transcription)	Mediator complex subunit	Reactome
Med16	Non-metabolic (transcription)	Mediator complex subunit	Reactome
Tfap4	Non-metabolic (transcription)	Transcription factor	GO
Eif4g2	Non-metabolic (translation)	Translation initiation factor	GO, Reactome
