## Supplemental table 4 for "Tumor cell-intrinsic stress states drive sensitivity to CAR T cell-therapy in pancreatic cancer"

### Sheet: Nrf2_mouse_genes
murine Nr2-responsive genes
Gm10768
Abcc3
Abcc4
Abcc5
Adh7
Ager
Aldh3a1
Blvrb
Cbr1
Cbr3
Ces1d
Ces2h
Ces3a
Ces3b
Ces4a
Ces5a
Cyp2a5
Cyp4a31
Dnajb1
Egr1
Epha2
Epha3
Fgf13
Fth1
Ftl1
G6pdx
Gclc
Gclm
Ggt1
Gpx2
Gpx3
Gsr
Gsta1
Gsta1
Gsta5
Gsta1
Gsta3
Gsta1
Gstm2
Gstm7
Gstm5
Gstm4
Gstm1
Gstp1
Gstp2
Gstt2
Hbegf
Hgf
Hmox1
Hsp90aa1
Hsp90ab1
Hspa1a
Keap1
Maff
Mafg
Me1
Mgst2
Mgst3
Nfe2l2
Nqo1
Nrg1
Pdgfb
Pgd
Ppard
Prdx1
Prdx6
Ptgr1
Rxra
Serpina1b
Serpina1e
Slc2a1
Slc2a10
Slc2a12
Slc2a13
Slc2a3
Slc2a2
Slc2a3
Slc2a4
Slc2a5
Slc2a6
Slc2a7
Slc2a8
Slc2a9
Slc39a1
Slc39a10
Slc39a11
Slc39a12
Slc39a13
Slc39a14
Slc39a2
Slc39a3
Slc39a4
Slc39a5
Slc39a6
Slc39a7
Slc39a8
Slc39a9
Slc5a1
Slc5a10
Slc5a11
Slc5a12
Slc5a2
Slc5a3
Slc5a4a
Slc5a5
Slc5a6
Slc5a7
Slc5a8
Slc5a9
Slc6a1
Slc6a11
Slc6a13
Slc6a14
Slc6a15
Slc6a16
Slc6a17
Slc6a18
Slc6a19
Slc6a2
Slc6a20a
Slc6a3
Slc6a4
Slc6a5
Slc6a6
Slc6a7
Slc6a8
Slc6a9
Slc7a11
Sod3
Sqstm1
Srxn1
Tgfa
Tgfb1
Tgfb2
Tgfbr2
Txn1
Txnrd1
Txnrd3
Ugt1a1
Ugt1a5
Ugt1a6b
Ugt1a9
Ugt1a7c
Ugt1a9
Ugt2b35
Ugt2b36
